# The rate of spontaneous mutations in yeast deficient for MutSβ function

**DOI:** 10.1101/2022.08.25.505291

**Authors:** Yevgeniy Plavskin, Maria Stella de Biase, Roland F Schwarz, Mark L. Siegal

## Abstract

Mutations in simple sequence repeat loci underlie many inherited disorders in humans, and are increasingly recognized as important determinants of natural phenotypic variation. In eukaryotes, mutations in these sequences are primarily repaired by the MutSβ mismatch repair complex. To better understand the role of this complex in mismatch repair and the determinants of simple sequence repeat mutation predisposition, we performed mutation accumulation in yeast strains with abrogated MutSβ function. We demonstrate that mutations in simple sequence repeat loci in the absence of mismatch repair are primarily deletions. We also show that mutations accumulate at drastically different rates in short (<8 bp) and longer repeat loci. These data lend support to a model in which the mismatch repair complex is responsible for repair primarily in longer simple sequence repeats.
