## Supplemental Tables 1-6 for "The rate of spontaneous mutations in yeast deficient for MutSβ function"

### Sheet: Table S1
strain	ancestor	msh3	mutation accumulation	SRR#
s.EP049	haploid spore from diploid MA ancestor from Joseph and Hall 2004	wildtype	no	SRR21155647
C1	s.EP049	wildtype	yes	SRR21155646
C2	s.EP049	wildtype	yes	SRR21155635
C3	s.EP049	wildtype	yes	SRR21155624
C4	s.EP049	wildtype	yes	SRR21155613
C5	s.EP049	wildtype	yes	SRR21155610
s.EP060.3	s.EP049	∆	no	SRR21155608, SRR21155609
A1	s.EP060.3	∆	yes	SRR21155607
A2	s.EP060.4	∆	yes	SRR21155606
A3	s.EP060.5	∆	yes	SRR21155645
A4	s.EP060.6	∆	yes	SRR21155644
A5	s.EP060.7	∆	yes	SRR21155643
A6	s.EP060.8	∆	yes	SRR21155642
A7	s.EP060.9	∆	yes	SRR21155641
A8	s.EP060.10	∆	yes	SRR21155640
A9	s.EP060.11	∆	yes	SRR21155639
A11	s.EP060.13	∆	yes	SRR21155638
A12	s.EP060.14	∆	yes	SRR21155637
A13	s.EP060.15	∆	yes	SRR21155636
A14	s.EP060.16	∆	yes	SRR21155634
A15	s.EP060.17	∆	yes	SRR21155633
A16	s.EP060.18	∆	yes	SRR21155632
A18	s.EP060.20	∆	yes	SRR21155631
A19	s.EP060.21	∆	yes	SRR21155630
A20	s.EP060.22	∆	yes	SRR21155629
A21	s.EP060.23	∆	yes	SRR21155628
A22	s.EP060.24	∆	yes	SRR21155627
A23	s.EP060.25	∆	yes	SRR21155626
A24	s.EP060.26	∆	yes	SRR21155625
A25	s.EP060.27	∆	yes	SRR21155623
A26	s.EP060.28	∆	yes	SRR21155622
A27	s.EP060.29	∆	yes	SRR21155621
A28	s.EP060.30	∆	yes	SRR21155620
A29	s.EP060.31	∆	yes	SRR21155619
A30	s.EP060.32	∆	yes	SRR21155618
A31	s.EP060.33	∆	yes	SRR21155617
A32	s.EP060.34	∆	yes	SRR21155616
A33	s.EP060.35	∆	yes	SRR21155615
A34	s.EP060.36	∆	yes	SRR21155614
A35	s.EP060.37	∆	yes	SRR21155612
A36	s.EP060.38	∆	yes	SRR21155611

### Sheet: Table S2
chromosome	start	strain	allele	ancestral allele
I	85313	A11	C	G
II	627701	A29	C	T
II	691445	A18	T	C
IV	190196	A16	G	A
IV	1241756	A35	A	G
IV	1330496	A29	C	G
V	342288	A24	C	G
VII	375303	A16	G	A
VII	444220	A18	T	C
VII	685707	A6	G	T
VII	837718	A27	T	A
VII	941479	A4	G	C
VIII	38113	A19	A	G
VIII	190107	C3	T	C
X	89461	A4	C	T
X	115945	C3	G	T
X	152950	A23	T	C
XI	144808	A4	T	C
XI	144826	A4	C	T
XII	278338	A33	G	T
XIII	765535	A9	G	A
XIII	882344	A22	A	G
XIV	337152	A1	A	G
XIV	709401	A19	T	G
XV	837581	A20	C	G
XV	1006272	A9	C	A
XVI	365508	A5	G	A
XVI	483231	A9	T	G

### Sheet: Table S3
strain	% genome above threshold	% genome above threshold, SSRs excluded
A1	85.7	76
A2	89.4	79.3
A3	92.6	82.1
A4	92.6	82
A5	84.3	74.7
A6	77.6	68.8
A7	94	83.2
A8	81.5	72.3
A9	94.2	83.4
A11	89.3	79.1
A12	95	84.1
A13	94.9	84.1
A14	95	84.1
A15	95	84.1
A16	94.9	84
A18	95	84.1
A19	95	84.1
A20	95	84.1
A21	95	84.2
A22	95	84.1
A23	95	84.2
A24	95	84.2
A25	95	84.1
A26	95	84.1
A27	95	84.2
A28	95	84.2
A29	95	84.2
A30	95	84.2
A31	95	84.2
A32	95	84.2
A33	94.9	84.1
A34	95	84.1
A35	95	84.1
A36	95	84.1
C1	89.5	79.3
C2	94.3	83.6
C3	94.8	84
C4	94.8	83.9
C5	94.8	84

### Sheet: Table S4
chromosome	position	strain	sequence	motif	description
VI	229520	A12	GGATTCAGATTCAGATTTGGATTCAGAGG	GATTCA	deletion in imperfect 4x repeat of 6-bp motif
			G------GATTCAGATTTGGATTCAGAGG
XI	172598	A31	TGAAGAGGAGCCAGAGGAGGAAGCTTTG	GAG	deletion of non-motif triplet in the middle of a 4x repeat of a 3-bp motif
			TGAAGAGGAG---GAGGAGGAAGCTTTG
XIV	191569	A2	TGGGT	G	deletion in short (3-bp) homopolymer
			T-GGT
XV	55102	A14	GCCATACTGCGTTATACTGCGTTATACTGCGTTATACTGCGTTATACTGTTCCT	ATACTGCGTT	deletion in imperfect 5x repeat of a 10-bp motif
			GCC----------ATACTGCGTTATACTGCGTTATACTGCGTTATACTGTTCCT
XV	428076	A18	GTTCTTC---TTATTATCA	TTA	insertion in 2x repeat of 3-bp motif
			GTTCTTCTTATTATTATCA

### Sheet: Table S5
chromosome	SSR start	SSR end	strain	sequence	motif	number motif copies	change in motif number
I	169228	169242	A7	TAC--ATATATATATATATACAT	AT	7.5	1
				TACATATATATATATATATACAT
I	183621	183631	A1	ATGAAAAAAAAAAAGAA	A	11	-1
				ATG-AAAAAAAAAAGAA
I	192292	192327	A9	TTTTACTACTACTACTACTACTACTACTACTACATACTATTA	ACT	12	-1
				TTT---TACTACTACTACTACTACTACTACTACATACTATTA
II	138275	138289	A2	TTATTTTTTTTTTTTTTTGGC	T	15	-3
				TTA---TTTTTTTTTTTTGGC
II	504356	504376	A30	TTCCACACACACACACACACACACGCT	AC	10.5	-1
				TTC--CACACACACACACACACACGCT
II	721266	721278	A23	GTGAAAAAAAAAAAAAGAC	A	13	-1
				GTG-AAAAAAAAAAAAGAC
III	224774	224796	A1	AATTATATATATATATATATATATATGTG	AT	11.5	-1
				AAT--TATATATATATATATATATATGTG
III	271476	271502	A21	TTTCATCATCATCATCATCATCATCATCATTGG	ATC	9	-1
				TT---TCATCATCATCATCATCATCATCATTGG
IV	33323	33353	A1	TTGATATACATATATATATATATATAATATATATTGT	AT	15.5	-1
				TTGATATAC--ATATATATATATATAATATATATTGT
IV	181922	181941	A21	ACATCTTCTTCTTCTTCTTCTTCATC	CTT	6.67	-1
				ACA---TCTTCTTCTTCTTCTTCATC
IV	747086	747113	A11	CAGCAACAACAACAACAACAACAACAGACAAGAA	AAC	9.33	-1
				CAG---CAACAACAACAACAACAACAGACAAGAA
V	437508	437511	A26	AACGGGGTTA	G	4	-1
				AAC-GGGTTA
VII	675527	675544	A7	GTAAC--ATATATATATATATATGCT	AT	9	1
				GTAACATATATATATATATATATGCT
VII	977900	977913	A35	ATTAAAAAAAAAAAAAAGAA	A	14	-1
				ATT-AAAAAAAAAAAAAGAA
VII	1010882	1010910	A18	ATCTTTTCTTTTTCTTTTCTTTTTTTTTTTTTCAC	T	29	-1
				ATC-TTTCTTTTTCTTTTCTTTTTTTTTTTTTCAC
VIII	58395	58419	A23	TCT---AACAACAACAACAACAACAACAACAACAGTA	AAC	8.33	1
				TCTAACAACAACAACAACAACAACAACAACAACAGTA
VIII	75443	75465	A24	AAG---AACAAGAACAACAACAACAACAAATC	AAC	7.67	1
				AAGAACAACAAGAACAACAACAACAACAAATC
VIII	115391	115403	A23	ACATTTTTTTTTTTTTAGA	T	13	-1
				ACA-TTTTTTTTTTTTAGA
VIII	341085	341105	A27	GTG---GCAGCAGCAGCAGCAGTAGCACCA	AGC	7	3
				GTGGCAGCAGCAGCAGCAGCAGTAGCACCA
VIII	492997	493008	A24	AGAAAGAAGAAGAAGCTC	AAG	4	0
				AGAAAGAAAAAGAAGCTC
X	173516	173527	A21	GTTAAAAAAAAAAAATCC	A	12	-1
				GTT-AAAAAAAAAAATCC
X	426650	426653	A22	ACCGGGGCCA	G	4	0
				ACTGGGGCCA
XI	42336	42365	A21	AACTTATTATTATTATTATTATTATTATTATTAATG	ATT	10	-1
				AAC---TTATTATTATTATTATTATTATTATTAATG
XII	734924	734938	A24	TAATTTTTTTTTTTTTTTTAAT	T	15	0
				TAATTTTTCTTTTTTTTTTAAT
XIII	108638	108648	A31	ATCAAAAAAAAAAATCG	A	11	-1
				ATC-AAAAAAAAAATCG
XIII	514629	514652	A21	GCCGCAGCAGCAGCAGCAGCAGCAGCAATA	AGC	8	-1
				GCC---GCAGCAGCAGCAGCAGCAGCAATA
XIII	688682	688688	A23	GACGGGGGGGCAT	G	7	-1
				GAC-GGGGGGCAT
XIII	718368	718378	A34	GGATTTTTTTTTTTCAT	T	11	-1
				GGA-TTTTTTTTTTCAT
XIII	851978	851981	A7	TCATTTTCCA	T	4	0
				TCATTTGCCA
XIV	110819	110829	A11	AGGTATATATATATGAC	AT	5.5	-1
				AGG--TATATATATGAC
XIV	575615	575625	A19	TAGAAAAAAAAAAATTC	A	11	-1
				TAG-AAAAAAAAAATTC
XIV	638899	638926	A34	GCTTATAAATATATAC--ATACATATATATATAATT	AT	14	1
				GCTTATAAATATATACATATACATATATATATAATT
XV	63057	63094	A35	TTGTCATCATCATCATCATCATCATCATCATCACCATCATCATT	ATC	12.67	-1
				TTG---TCATCATCATCATCATCATCATCATCACCATCATCATT
XV	489670	489673	A35	TGGAAAACTT	A	4	0
				TGGAAATCTT
XVI	446489	446504	A23	CATAGAAGAAGAAGAAGAAACC	AAG	5.33	-1
				CAT---AGAAGAAGAAGAAACC
XVI	589897	589910	A12	ACCTTTTTTTTTTTTTTGAT	T	14	-2
				ACC--TTTTTTTTTTTTGAT

### Sheet: Table S6
chromosome	pos	F primer name	R primer name	F primer seq	R primer seq	description
III	msh3 locus	EP419	EP422	GTGTTTCCCCGACTCACCTT	ACCCATGGCCAAATTTCTGT	amplify full msh3 replacement cassette
III	msh3 locus	EP423	EP424	AACCAACTCCGTGTGGGATC	AAGGCCAAGGCATAACAGCT	genotype msh3 replacement
V	276015	EP488F	EP488R	GCCATTCCTGCCTGCTACTA	TGAGCTCAAAGGGTCTAGCAA	muver-specific mutation genotyping
XV	345762	EP489F	EP489R	TATGTGACTCCGCCTGTCAA	CCTGCCCACATTCTGAAGAT	muver-specific mutation genotyping
VI	229520	EP476F	EP476R	GCTTCGTGCGAGTCTACCAT	GGAGAGCTCATCATCCAAGG	indel (Table S4) genotyping
XI	172598	EP481F	EP481R	CCTTCATCACCATCGCAGTA	AAATGAGGGCACACGAGAGT	indel (Table S4) genotyping
XIV	191569	EP486F	EP486R	CGATACAATGGCATTTTGGTT	TCCACAATGTTATCGGAAGGA	indel (Table S4) genotyping
XV	55102	EP487F	EP487R	CCAACTTCGCTTGTCTGTCA	AAATTTCAGCCGATCAGGTC	indel (Table S4) genotyping
XV	428076	EP488F	EP488R	AGATCGCTGTAGCCCTCCTT	CATTAACCGCAAACACGTTG	indel (Table S4) genotyping
I	85313	EP433F	EP433R	GGCAATCAGGGTACTTGATGA	AACTGATCAACGGCAGAAGG	SNM (Table S2) genotyping
II	627701	EP445F	EP445R	CCAGCTGCTTTACTATCCAGA	AAGTTCTCGGAGTGGCTTGA	SNM (Table S2) genotyping
II	691445	EP435F	EP435R	GTGCTCTCGGACAATCTGGT	TGGTGATGAATCGTCCACAG	SNM (Table S2) genotyping
IV	190196	EP472F	EP472R	TTGGATTCTTCTTGGGTTGC	GGCTGCAAGGAATAAGAGGA	SNM (Table S2) genotyping
IV	1241756	EP448F	EP448R	ATAACCCGGCAAACAATTCA	TCGCAGGGCTTCCCTAATA	SNM (Table S2) genotyping
IV	1330496	EP446F	EP446R	CAACGGAATTTCATTTCCAA	GGGAGGGGAAACTGGTCTAC	SNM (Table S2) genotyping
V	342288	EP443F	EP443R	CTGTTTGGACCGATTCTTGG	TGGAACAAATGCGATAGATGC	SNM (Table S2) genotyping
VII	375303	EP434F	EP434R	CACCAGCGCTAATTTCTCCT	TTTGCCTCAGGCTTAGCTTC	SNM (Table S2) genotyping
VII	444220	EP436F	EP436R	AGGGCAATACGGAGACGTAA	ATTGTTTGCCAAGCGGTATG	SNM (Table S2) genotyping
VII	685707	EP428F	EP428R	TCTCTCGGCCTTTTCATCTG	TCATCGAGTTTTCAAACAGTTCA	SNM (Table S2) genotyping
VII	837718	EP444F	EP444R	GCCCCTTCACATTCTTCCTC	CATTGAAAGCCTGAAAAGTCG	SNM (Table S2) genotyping
VII	941479	EP477F	EP477R	GAGCGTCAAAGATTGGGTTC	CTCCCAATGGATCAGTGGAC	SNM (Table S2) genotyping
VIII	38113	EP437F	EP437R	GTAAGGTGGGAGACCGTTTG	CTGGCCTAAGGAGACCCTCT	SNM (Table S2) genotyping
VIII	190107	EP450F	EP450R	ACCGCGAAACTGGCATACTA	TGTAGTGATGGCTGCATGGT	SNM (Table S2) genotyping
X	89461	EP426F	EP426R	TCTCGAAACCACTTCCTTGC	GACCCTAAAAGGGCCATCTG	SNM (Table S2) genotyping
X	115945	EP451F	EP451R	TAAAGGCATCGCACGGTATT	TTGAGTTTAGAGCCGGTGTC	SNM (Table S2) genotyping
X	152950	EP442F	EP442R	GTCGTAGCTATTGCGGGAAA	CGCCTCTTTATTTTTCATCTGC	SNM (Table S2) genotyping
XI	144808	EP480F	EP480R	CTCCGTCGCCTCATCTAAAG	GGCAACGATAGAGCCAATTC	SNM (Table S2) genotyping
XI	144826	EP480F	EP480R	CTCCGTCGCCTCATCTAAAG	GGCAACGATAGAGCCAATTC	SNM (Table S2) genotyping
XII	278338	EP447F	EP447R	TACGGGTCCATTTCACAAGC	AAACTACGGCCACCCAAAA	SNM (Table S2) genotyping
XIII	765535	EP430F	EP430R	AAGCATAGCATCACCACCATT	CACGCATTTGCTCCTTACAG	SNM (Table S2) genotyping
XIII	882344	EP441F	EP441R	ATTTTGCACCGTTTTGGTTC	TTGAATGAACATCCCATTCG	SNM (Table S2) genotyping
XIV	337152	EP425F	EP425R	ATGCCATTCCAGTCGCTAAC	TGGAAGAGTAACCACCGTCA	SNM (Table S2) genotyping
XIV	709401	EP438F	EP438R	TCAGAGAAAGGGCAGGTACG	CCATTCAGCGTATCTTTGAGC	SNM (Table S2) genotyping
XV	837581	EP439F	EP439R	TTATGTTGCTGCTCCTCGAT	TTTGTGCCAATTGTATGGACA	SNM (Table S2) genotyping
XV	1006272	EP431F	EP431R	CCTAATTCGGCATCGAAGAG	AGCAGCCAGTTCAGAAGAGC	SNM (Table S2) genotyping
XVI	365508	EP427F	EP427R	GGAGCTACAGGGAAAGTTGG	GGTTTGAAGCCTCGAAGAAA	SNM (Table S2) genotyping
XVI	483231	EP432F	EP432R	GGTGAGGGTGATGAATCTGG	AACCTGCCTGGAATTCTTGA	SNM (Table S2) genotyping
