## Supplemental Table 8 for "The rate of spontaneous mutations in yeast deficient for MutSβ function"

XII	215000	221000
XII	451400	467000
I	151464	151582
I	151464	151474
I	151474	151557
I	151557	151582
V	151986	152104
V	151986	151996
V	151996	152079
V	152079	152104
X	436306	436425
X	436306	436331
X	436331	436415
X	436415	436425
II	238206	238323
II	238206	238216
II	238216	238298
II	238298	238323
IV	449710	449821
IV	449710	449720
IV	449720	449796
IV	449796	449821
IX	355628	355745
IX	355628	355638
IX	355638	355720
IX	355720	355745
VI	148509	148627
VI	148509	148519
VI	148519	148602
VI	148602	148627
XI	440128	440246
XI	440128	440153
XI	440153	440236
XI	440236	440246
XV	326583	326702
XV	326583	326608
XV	326608	326692
XV	326692	326702
III	114384	114501
III	114384	114394
III	114394	114476
III	114476	114501
VII	496919	497038
VII	496919	496944
VII	496944	497028
VII	497028	497038
XII	5723	11196
XII	150827	150947
XII	150827	150852
XII	150852	150937
XII	150937	150947
XII	150946	151389
XII	451574	451785
XII	460711	460922
XII	1065155	1071645
XIV	628757	628875
XIV	628757	628767
XIV	628767	628850
XIV	628850	628875
XVI	555956	556073
XVI	555956	555966
XVI	555966	556048
XVI	556048	556073
VIII	105585	105703
VIII	105585	105610
VIII	105610	105693
VIII	105693	105703
XIII	268030	268149
XIII	268030	268040
XIII	268040	268124
XIII	268124	268149
I	0	801
I	0	62
I	62	336
I	336	801
I	531	544
I	752	763
I	229410	230218
I	229410	229871
I	229450	229461
I	229669	229682
I	230120	230218
V	0	6473
V	0	6278
V	64	75
V	1467	2062
V	6278	6473
V	6424	6435
V	569598	576874
V	569598	570060
V	569636	569647
V	569855	569868
V	570060	570329
V	570329	576874
V	574897	575324
V	576713	576724
X	0	7767
X	0	60
X	60	6931
X	270	281
X	1666	2369
X	6931	7304
X	6997	7227
X	7304	7767
X	7497	7510
X	7718	7729
X	744901	745751
X	744901	745361
X	744939	744950
X	745158	745171
X	745361	745662
X	745662	745751
II	0	6608
II	0	5848
II	80	91
II	1478	2414
II	5848	6138
II	6138	6608
II	6338	6351
II	6559	6570
II	812378	813184
II	812378	812848
II	812416	812427
II	812635	812648
II	812848	813137
II	813137	813184
IV	0	904
IV	0	154
IV	154	434
IV	434	904
IV	634	647
IV	855	866
IV	1524624	1531933
IV	1524624	1525089
IV	1524662	1524673
IV	1524881	1524894
IV	1525089	1525370
IV	1525370	1525466
IV	1525466	1531933
IV	1530080	1530507
IV	1531899	1531910
IX	0	7784
IX	0	77
IX	77	6948
IX	287	298
IX	1683	2386
IX	6948	7321
IX	7014	7244
IX	7321	7784
IX	7514	7527
IX	7735	7746
IX	439067	439888
IX	439067	439533
IX	439105	439116
IX	439324	439337
IX	439533	439815
IX	439815	439888
VI	0	5530
VI	0	4684
VI	890	1269
VI	4684	4819
VI	4819	5067
VI	5067	5530
VI	5260	5273
VI	5481	5492
VI	269730	270161
VI	269730	270112
VI	269769	269780
VI	269988	270001
VI	270112	270161
XI	0	807
XI	0	67
XI	67	346
XI	346	807
XI	537	550
XI	758	769
XI	665903	666816
XI	665903	666364
XI	665941	665952
XI	666160	666173
XI	666364	666608
XI	666608	666816
XV	0	847
XV	0	117
XV	117	388
XV	388	847
XV	578	591
XV	798	809
XV	1083921	1091291
XV	1083921	1084367
XV	1083959	1083970
XV	1084178	1084191
XV	1084367	1084620
XV	1084620	1091273
XV	1089232	1089659
XV	1091051	1091062
XV	1091273	1091291
III	0	360
III	0	1098
III	360	639
III	639	1098
III	828	841
III	1049	1060
III	315782	316620
III	315782	316239
III	315820	315831
III	316039	316052
III	316239	316521
III	316521	316620
VII	0	781
VII	0	34
VII	34	317
VII	317	781
VII	511	524
VII	732	743
VII	1083634	1090940
VII	1083634	1084092
VII	1083672	1083683
VII	1083890	1083903
VII	1084092	1084346
VII	1084346	1090940
VII	1088963	1089390
VII	1090779	1090790
XII	0	75
XII	0	12085
XII	75	5661
XII	283	294
XII	1680	2215
XII	5661	5723
XII	5723	11196
XII	5920	5931
XII	7323	7750
XII	11196	11358
XII	11358	11625
XII	11625	12085
XII	11815	11828
XII	12036	12047
XII	1064280	1078177
XII	1064280	1064747
XII	1064318	1064329
XII	1064537	1064550
XII	1064747	1065030
XII	1065030	1065155
XII	1065155	1071645
XII	1069604	1070031
XII	1071423	1071434
XII	1071645	1071653
XII	1071653	1078177
XII	1076267	1076694
XII	1078086	1078097
XIV	0	7428
XIV	0	6617
XIV	171	182
XIV	1571	1998
XIV	6617	6691
XIV	6691	6963
XIV	6963	7428
XIV	7158	7171
XIV	7379	7390
XIV	783277	784333
XIV	783277	783740
XIV	783315	783326
XIV	783534	783547
XIV	783740	784037
XIV	784037	784333
XVI	0	7223
XVI	0	6524
XVI	80	91
XVI	1480	1907
XVI	6524	6777
XVI	6777	7223
XVI	6953	6966
XVI	7174	7185
XVI	942395	948010
XVI	942395	942771
XVI	942433	942444
XVI	942623	942636
XVI	942809	948010
XVI	945965	946500
XVI	947889	947900
VIII	0	5505
VIII	0	34
VIII	34	4951
VIII	245	256
VIII	1648	1943
VIII	4951	5051
VIII	5051	5505
VIII	5235	5248
VIII	5456	5467
VIII	556104	562643
VIII	556104	556575
VIII	556142	556153
VIII	556361	556374
VIII	556575	556831
VIII	556831	556985
VIII	556985	562456
VIII	560416	560843
VIII	562235	562246
VIII	562456	562643
XIII	0	6344
XIII	0	51
XIII	51	5537
XIII	261	272
XIII	1664	2091
XIII	5537	5585
XIII	5585	5874
XIII	5874	6344
XIII	6074	6087
XIII	6295	6306
XIII	923540	924431
XIII	923540	924005
XIII	923577	923588
XIII	923795	923808
XIII	924005	924306
XIII	924306	924431
I	22229	22552
I	138830	138992
I	160104	160237
I	160237	166162
I	160237	160574
I	165825	166162
I	182619	182959
I	183141	183474
I	189425	189757
I	209447	209778
V	62080	62756
V	62141	62474
V	99489	99664
V	118229	118551
V	135611	135939
V	137323	137639
V	138220	138553
V	176704	176856
V	249108	249331
V	249444	249752
V	249929	250270
V	287744	288062
V	312273	312445
V	353398	353735
V	354135	354850
V	354359	354730
V	354850	354917
V	431489	431822
V	434630	434971
V	435127	435447
V	435945	436277
V	436278	436605
V	442733	443072
V	443396	449320
V	443396	443733
V	444833	445139
V	448983	449320
V	487833	488165
V	492694	498421
V	492694	492833
V	498083	498421
V	551441	551773
V	552039	552267
V	563927	564024
V	568790	569024
X	59504	59784
X	197400	197494
X	197544	203768
X	197544	197915
X	203397	203768
X	203782	204114
X	354537	355204
X	354843	355175
X	374843	374935
X	377597	377870
X	416265	416441
X	416505	416650
X	416898	417026
X	421945	422295
X	422600	422887
X	472462	478384
X	472462	472800
X	478050	483972
X	478050	478384
X	483634	483972
X	517958	518099
X	531515	531675
X	537740	538041
X	538102	538434
X	540765	541087
X	541094	541427
X	543447	543770
II	259577	265494
II	8847	9092
II	9092	9424
II	9424	9518
II	29643	35602
II	29643	29975
II	35270	35602
II	35603	35796
II	35850	36221
II	197015	197320
II	197713	198054
II	220894	221036
II	221036	226952
II	221036	221370
II	226620	226952
II	258669	258976
II	259577	259909
II	265162	265494
II	266177	266256
II	327068	327394
II	327389	327704
II	350458	350751
II	643487	643858
II	643858	644002
II	644361	644603
IV	434422	434739
IV	437148	437518
IV	512985	513258
IV	513258	513590
IV	513691	519647
IV	513691	514020
IV	519315	519647
IV	520172	520475
IV	520476	520805
IV	520805	520833
IV	645501	651419
IV	645501	645835
IV	651085	651419
IV	651419	651503
IV	651681	651980
IV	668095	668436
IV	668542	668784
IV	802904	803235
IV	871820	877779
IV	871820	872152
IV	877447	877779
IV	878302	884220
IV	945350	945673
IV	945954	946295
IV	981170	987125
IV	981170	981502
IV	986793	987125
IV	987149	992642
IV	987149	987483
IV	992308	992642
IV	992739	992815
IV	1023136	1023477
IV	1095766	1101692
IV	1095766	1096104
IV	1101354	1101692
IV	1151038	1151368
IV	1175133	1175812
IV	1175315	1175647
IV	1206703	1212621
IV	1206703	1207037
IV	1212287	1212621
IV	1352643	1352975
IV	1352975	1353226
IV	1518483	1518807
IX	196652	197023
IX	197139	197488
IX	205219	210647
IX	205219	205559
IX	210307	210647
IX	246219	246552
IX	300408	300727
IX	324390	324734
IX	324830	325164
IX	336707	336897
IX	426200	426425
VI	100580	100901
VI	137662	137912
VI	137912	143871
VI	137912	138240
VI	143539	143871
VI	143871	143947
VI	144202	144523
VI	144523	144822
VI	158375	158686
VI	161803	162135
VI	191684	191854
VI	206921	207138
XI	74235	74518
XI	83807	84115
XI	162830	163169
XI	202643	202983
XI	219394	219723
XI	302333	302625
XI	313601	313919
XI	314192	314524
XI	458139	458471
XI	490285	490416
XI	490463	490787
XI	513531	513846
XI	517452	517784
XI	665429	665668
XV	2893	3223
XV	3808	3986
XV	18301	18561
XV	113293	113626
XV	117702	123628
XV	117702	118040
XV	123290	123628
XV	226695	227037
XV	227095	227293
XV	227850	228178
XV	300682	301021
XV	340597	340898
XV	354127	354466
XV	354680	354958
XV	438174	438483
XV	594511	594819
XV	594819	600733
XV	594819	595151
XV	600401	600733
XV	664002	664324
XV	664324	664469
XV	664812	665145
XV	703428	703582
XV	703611	703762
XV	703771	704062
XV	704062	710023
XV	704062	704395
XV	709690	710023
XV	710023	710107
XV	854274	854614
XV	968990	969301
XV	969292	969431
XV	970285	976244
XV	970285	970617
XV	975912	976244
XV	980258	980590
III	1178	4322
III	1178	1429
III	4072	4322
III	82699	83036
III	83054	83194
III	84068	84294
III	84294	84626
III	84629	84718
III	84810	90769
III	84810	85142
III	90437	90769
III	124133	124465
III	142757	143080
III	149481	149809
III	150219	150551
III	150694	151055
III	151520	151851
III	169572	169888
III	291372	291712
III	291921	292167
III	295002	295330
III	295957	296190
VII	837	1079
VII	110854	111225
VII	111225	111505
VII	111505	111698
VII	114938	115269
VII	204981	205337
VII	318696	318860
VII	319008	319341
VII	319422	319762
VII	320354	320707
VII	327903	328224
VII	401615	401894
VII	401958	402290
VII	405003	405145
VII	405145	405207
VII	405207	405453
VII	412455	412725
VII	535210	535542
VII	535606	535759
VII	535759	541685
VII	535759	536097
VII	541347	541685
VII	561842	567760
VII	561842	562176
VII	567426	567760
VII	568739	574700
VII	568739	569072
VII	574368	574700
VII	701103	701350
VII	707194	712545
VII	707194	707534
VII	712205	712545
VII	713083	713384
VII	735541	735872
VII	735981	736322
VII	774039	774162
VII	778783	779112
VII	779115	779224
VII	779224	779515
VII	793236	793559
VII	811446	817397
VII	811446	811778
VII	817073	817397
VII	817392	823306
VII	817392	817724
VII	822974	823306
VII	845280	845602
VII	875950	876279
VII	931170	931540
VII	931687	932019
XII	650823	656743
XII	92049	92381
XII	168042	168380
XII	215079	215417
XII	220667	221005
XII	221005	221266
XII	365809	366144
XII	373998	374338
XII	448841	449028
XII	475975	481897
XII	475975	476310
XII	481562	481897
XII	592705	593035
XII	593144	599062
XII	593144	593478
XII	598728	599062
XII	599267	599544
XII	599569	599844
XII	650823	651157
XII	656409	656743
XII	657021	657365
XII	657448	657767
XII	688118	688368
XII	688368	688664
XII	731667	732000
XII	734500	734671
XII	793551	793870
XII	796898	797088
XII	818072	818403
XII	941191	947150
XII	941191	941523
XII	946818	947150
XII	963229	963545
XII	976257	981700
XII	976257	976589
XII	981368	981700
XII	1052302	1052632
XIV	519162	525062
XIV	96450	96609
XIV	96609	96941
XIV	96609	102523
XIV	102191	102523
XIV	102631	102700
XIV	519162	519496
XIV	524728	525062
XIV	546422	546714
XIV	546737	547077
XIV	561606	561977
XIV	562032	562364
XIV	562363	567660
XIV	567659	567992
XIV	631997	632114
XIV	632118	632489
XIV	726233	726574
XIV	726613	726945
XIV	727362	727661
XVI	55656	55858
XVI	56289	56358
XVI	56408	56451
XVI	56451	62375
XVI	56451	56788
XVI	62038	62375
XVI	62388	62720
XVI	62723	63006
XVI	210450	210771
XVI	211576	211898
XVI	436067	436249
XVI	436249	436587
XVI	436593	436731
XVI	436889	443112
XVI	436889	437260
XVI	442741	443112
XVI	560480	560812
XVI	571844	572173
XVI	769318	769659
XVI	776092	776413
XVI	776666	776796
XVI	777831	778154
XVI	804510	804638
XVI	804644	810562
XVI	804644	804978
XVI	810228	810562
XVI	844411	850340
XVI	844411	844749
XVI	850002	850340
XVI	850356	850512
XVI	850628	856554
XVI	850628	850966
XVI	856216	856554
XVI	856544	856885
XVI	880385	880726
XVI	881486	881830
XVI	933070	933404
VIII	7993	8225
VIII	85387	85538
VIII	85538	91761
VIII	85538	85909
VIII	91390	91761
VIII	91771	92099
VIII	92239	92390
VIII	116420	116752
VIII	116762	117061
VIII	133200	133442
VIII	133564	133684
VIII	133684	134009
VIII	146330	146671
VIII	146843	147114
VIII	358671	358850
VIII	358849	359067
VIII	359078	359372
VIII	389176	389509
VIII	389612	389845
VIII	463919	464147
VIII	466548	466863
VIII	466883	466975
VIII	530048	530379
VIII	543609	549637
VIII	543609	543941
VIII	549305	549637
XIII	131988	132321
XIII	168348	168681
XIII	184169	190083
XIII	184169	184501
XIII	189751	190083
XIII	196331	202234
XIII	196331	196668
XIII	201918	202234
XIII	290048	290224
XIII	357004	362918
XIII	357004	357336
XIII	362586	362918
XIII	372696	378622
XIII	372696	373034
XIII	378284	378622
XIII	378726	379061
XIII	379071	379198
XIII	463127	463461
XIII	481213	481547
XIII	481570	481808
XIII	503191	503389
XIII	503770	504141
XIII	504345	504677
XIII	573111	573338
XIII	768547	768879
XIII	808536	808906
XIII	808999	809233
XIII	837449	837764
